# Single-Cell Transcriptome Analyses Reveal the Cell Diversity and Developmental Features of Human Gastric and Metaplastic Mucosa

**DOI:** 10.1101/2022.05.22.493006

**Authors:** Ayumu Tsubosaka, Daisuke Komura, Hiroto Katoh, Miwako Kakiuchi, Takumi Onoyama, Asami Yamamoto, Hiroyuki Abe, Yasuyuki Seto, Tetsuo Ushiku, Shumpei Ishikawa

## Abstract

The stomach is an important digestive organ with a variety of biological functions. However, due to the complexity of its cellular and glandular composition, the precise cellular biology has yet to be elucidated. In this study, we conducted single-cell RNA sequence analysis of the human stomach and constructed a 137,610-cell dataset, the largest cell atlas reported to date. By integrating this single-cell analysis with spatial cellular distribution analysis, we were able to clarify novel aspects of the developmental and tissue homeostatic ecosystems in the human stomach. We identified *LEFTY1*+ as a potential stem cell marker in both gastric and intestinal metaplastic glands. We also revealed skewed distribution patterns for PDGFRA+BMP4+WNT5A+ fibroblasts that play pivotal roles in, or even precede, the phenotypic changes from gastric to metaplastic mucosa. Our extensive dataset will function as a fundamental resource in investigations of the stomach, including studies on development, aging, and carcinogenesis.
