## Supplementary material for "Single-Cell Transcriptome Analyses Reveal the Cell Diversity and Developmental Features of Human Gastric and Metaplastic Mucosa": Table S1

### Sheet: Sheet1
PatienID	Age	Sex	Diagnosis	Clinical Procedure	subtype	the number of cells	Institution	comment
3	74	male	GC	surgery	DGC	3716	the University of Tokyo
4	69	female	GC	surgery	DGC	2693	the University of Tokyo
5	68	male	GC	surgery	DGC	7196	the University of Tokyo
6	82	male	GC	surgery	IGC	8925	the University of Tokyo
7	48	female	GC	surgery	DGC	6140	the University of Tokyo
8	77	female	GC	surgery	DGC	11005	the University of Tokyo
9	70	female	GC	surgery	MSI	5219	the University of Tokyo
10	86	male	GC	surgery	IGC	5390	the University of Tokyo
11	78	male	GC	surgery	MSI	1687	the University of Tokyo
12	72	male	GC	surgery	DGC	10082	the University of Tokyo
14	79	female	GC	surgery	IGC	1671	the University of Tokyo
15	80	male	GC	surgery	AFP	5224	the University of Tokyo
16	84	male	GC	surgery	IGC	5598	the University of Tokyo
17	82	female	GC	surgery	DGC	14261	the University of Tokyo
18	79	female	GC	surgery	DGC	2463	the University of Tokyo
5846	72	male	GC	surgery	DGC	1148	Stanford University
5866	86	female	GC	surgery	DGC	3150	Stanford University
5931	75	male	GC	surgery	MSI	1183	Stanford University
6207	70	female	GC	surgery	MSI	1140	Stanford University
6342	65	male	GC	surgery	DGC	664	Stanford University
6592	59	female	GC	surgery	MSI	1339	Stanford University
6649	67	female	Metaplasia	biopsy	NA	986	Stanford University
6709	53	male	GC	surgery	MSI	4658	Stanford University
NAG1	58	male	Non-atrophic gastritis		NA	1482	Tsinghua University
NAG2	56	female	Non-atrophic gastritis		NA	1993	Tsinghua University
NAG3	62	male	Non-atrophic gastritis		NA	2195	Tsinghua University
CAG1	51	male	Chronic atrophic gastritis		NA	8110	Tsinghua University
CAG2	62	female	Chronic atrophic gastritis		NA	3810	Tsinghua University
IMW1	63	male	Mild metaplasia		NA	2286	Tsinghua University
IMW2	48	female	Mild metaplasia		NA	2127	Tsinghua University
IMS1	68	male	Severe metaplasia		NA	3401	Tsinghua University
IMS2	68	male	Severe metaplasia		NA	1787	Tsinghua University	Samples derived from the same patient IMS1
IMS3	67	male	Severe metaplasia		NA	2330	Tsinghua University
IMS4	67	male	Severe metaplasia		NA	2291	Tsinghua University	Samples derived from the same patient IMS3
